# Local climate and habitat continuity interact to alter contemporary dispersal potential

**DOI:** 10.1101/2020.04.17.047050

**Authors:** Lauren L. Sullivan, Zoe M. Portlas, Jill A. Hamilton

## Abstract

Understanding the evolution of dispersal under changing global environments is essential to predicting a species ability to track shifting ecological niches. Two important, but anthropogenically altered, sources of selection on dispersal are climate and habitat continuity. Despite the likelihood these global drivers of selection act simultaneously on plant populations, their combined effects on dispersal are rarely examined. To understand the interactive effect of climate and habitat continuity on dispersal potential, we study Geum triflorum - a perennial grassland species that spans a wide range of environments, including both continuous prairie and isolated alvar habitats. We explore how the local climate of the growing season and habitat continuity (continuous vs isolated) interact to alter dispersal potential. We find a consistent interactive effect of local climate and habitat continuity on dispersal potential. Across continuous prairie populations, an increased number of growing degree days favors traits that increase dispersal potential. However, for isolated alvar populations, dispersal potential tends to decrease as the number of growing degree days increase. Our findings suggest that under continued warming, populations in continuous habitats will benefit from increased gene flow, while isolated populations will become increasingly segregated, with reduced potential to track shifting fitness optima.
