## Supplemental Table 1 for "Local climate and habitat continuity interact to alter contemporary dispersal potential"

### Sheet: Sheet1
Appendix S1 - Matrix of eigenvectors associated with variable loadings of first ten principal components for climate variables associated with provenance of Geum triflorum. Percentage variance explained in brackets alongside each principal component
Climate variables	PC1 (51%)	PC2 (24%)	PC3 (13%)	PC4 (5%)	PC5 (4%)	PC6 (1%)	PC7 (0.8%)	PC8 (0.7%)	PC9 (0.06%)	PC10 (0.03%)
Mean Annual Temperature (MAT, °C)	0.282982	0.0118229	-0.114221	0.101919	-0.0805099	0.0436887	-0.0201505	0.0129586	-0.071455	0.0623857
Mean Warmest Month Temperature (MWMT, °C)	0.251275	0.165439	0.0244145	-0.240738	0.0358395	0.0430732	0.151784	-0.158538	0.412202	0.085182
Mean Coldest Month Temperature (MCMT, °C)	0.153908	-0.130292	-0.449556	-0.0138927	-0.141699	-0.190914	0.128961	-0.236482	0.191265	-0.163059
Continentality (TD, °C)	0.0195402	0.243008	0.459492	-0.149759	0.166617	0.21851	-0.0240881	0.120189	0.0881609	0.216869
Mean Annual Precipitation (MAP, mm)	0.181763	-0.320218	-0.0417976	-0.0513821	0.100457	0.141822	-0.15049	-0.260065	-0.137432	0.0943916
Mean Summer Precipitation (MSP, mm)	0.176074	-0.202856	0.32676	-0.0624354	-0.285363	-0.042651	0.141094	-0.2213	-0.113206	-0.210789
Annual Heat-Moisture Index (AHM)	-0.0624897	0.398354	-0.110558	0.144038	-0.0479899	-0.0134331	0.260613	0.0798285	0.0786222	-0.147037
Summer Heat-Moisture Index (SHM)	-0.0563077	0.321719	-0.296586	0.0446725	0.35855	0.0426992	-0.0514737	-0.219766	0.289069	-0.331075
Degree Days Below 0°C (DD_0, chilling degree days)	-0.224943	0.106056	0.303979	-0.163433	0.189616	0.096215	0.000429091	-0.0245073	0.0138805	-0.339586
Degree Days Above 5°C (DD5, growing degree days)	0.279869	0.103571	0.0594526	0.000217375	0.0208492	0.133765	0.0507871	0.000807331	-0.0797726	-0.175317
Degree Days Below 18°C (DD_18, heating degree days)	-0.279973	-0.00397637	0.127754	-0.135253	0.0762982	-0.0584218	0.122163	0.0170772	0.0401032	-0.067444
Degree Days Above 18°C (DD18, cooling degree days)	0.261726	0.0823476	0.0168213	-0.161906	-0.0439643	-0.0349338	0.693909	0.22501	-0.28812	-0.210572
Number of Frost-Free Days (NFFD)	0.241047	0.140891	0.0517582	0.265275	0.264899	-0.175533	-0.320427	0.253241	-0.340051	-0.267148
Day of year when FFP begins (bFFP)	-0.251541	-0.0751013	-0.131203	0.0134675	-0.382659	0.229894	-0.0294558	0.419815	0.105998	-0.0963076
Day of year when FFP ends (eFFP)	0.27719	-0.0490492	0.0994031	0.0117199	0.0293903	0.0611406	-0.149727	0.261643	0.276631	-0.17936
Frost Free Period (FFP)	0.274617	0.0250081	0.125498	-0.0032139	0.251549	-0.112995	-0.0411367	-0.151624	0.0510574	-0.0171445
Precipitation as Snow (PAS, mm)	-0.140238	-0.322844	-0.0359396	0.0559112	0.300769	0.609293	0.229011	-0.232926	-0.0950596	-0.139568
Extreme Minimum Temperature over 30 years (°C)	0.219774	-0.172042	-0.238769	-0.0880362	0.0627049	0.397637	-0.149913	0.386174	0.0691482	-0.197138
Extreme Maximum Temperature over 30 years (°C)	0.263008	0.0652053	0.113287	-0.213721	-0.223833	0.17176	-0.0888377	0.0198663	0.345642	0.137111
Hargreaves reference evaporation (Eref, mm)	0.249599	0.187503	0.013431	0.106404	-0.180707	0.203717	-0.090798	-0.210851	-0.254166	0.101926
Hargreaves Climate Moisture Deficit (CMD, mm)	0.00385494	0.368198	-0.265185	0.0578714	0.09079	0.289147	0.114971	0.027321	-0.215516	0.464867
Mean Annual Solar Radiation (MAR, MJ m2/d)	-0.0446145	0.0965417	-0.244824	-0.814136	0.0359904	-0.0843664	-0.235419	0.00443228	-0.322708	-0.0619897
Relative Humidity (RH, %)	0.103515	-0.339356	-0.0690859	-0.0616236	0.458735	-0.255093	0.244662	0.317336	0.116317	0.339312
